# Integrative metagenomics and metabolomics reveal age-associated gut microbiota and metabolite alterations in experimental COVID-19

**DOI:** 10.1101/2024.11.05.622058

**Authors:** Patrícia Brito Rodrigues, Vinícius de Rezende Rodovalho, Valentin Sencio, Nicolas Benech, Marybeth Creskey, Fabiola Silva Angulo, Lou Delval, Cyril Robil, Philippe Gosset, Arnaud Machelart, Joel Haas, Amandine Descat, Jean François Goosens, Delphine Beury, Florence Maurier, David Hot, Isabelle Wolowczuk, Harry Sokol, Xu Zhang, Marco Aurélio Ramirez Vinolo, François Trottein

## Abstract

Aging is a key contributor of morbidity and mortality during acute viral pneumonia. The potential role of age-associated dysbiosis on disease outcomes is still elusive. In the current study, we used high-resolution shotgun metagenomics and targeted metabolomics to characterize SARS-CoV-2-associated changes in the gut microbiota from young (2-month-old) and aged (22-month-old) hamsters, a valuable model of COVID-19. We show that age-related dysfunctions in the gut microbiota are linked to disease severity and long-term sequelae in older hamsters. Our data also reveal age-specific changes in the composition and metabolic activity of the gut microbiota during both the acute phase (day 7 post-infection, D7) and the recovery phase (D22) of infection. Aged hamsters exhibited the most notable shifts in gut microbiota composition and plasma metabolic profiles. Through an integrative analysis of metagenomics, metabolomics, and clinical data, we identified significant associations between bacterial taxa, metabolites and disease markers in the aged group. On D7 (high viral load and lung epithelial damage) and D22 (body weight loss and fibrosis), numerous amino acids, amino acid-related molecules, and indole derivatives were found to correlate with disease markers. In particular, a persistent decrease in phenylalanine, tryptophan, glutamic acid, and indoleacetic acid in aged animals positively correlated with poor recovery of body weight and/or lung fibrosis by D22. In younger hamsters, several bacterial taxa (*Eubacterium*, *Oscillospiraceae*, *Lawsonibacter*) and plasma metabolites (carnosine and cis-aconitic acid) were associated with mild disease outcomes. These findings support the need for age-specific microbiome-targeting strategies to more effectively manage acute viral pneumonia and long-term disease outcomes.
