## Supplementary material for "Integrative metagenomics and metabolomics reveal age-associated gut microbiota and metabolite alterations in experimental COVID-19": Sup table 1

### Sheet: Sup tab 1
Supplementary table 1. Significant Differences in Bacterial Species Abundances Between Young and Aged Hamsters Revealed by Linear Regression Model
Abundance	term	taxon	estimate	std.error	statistic	p.value	p.adj.BH.rank
Reduced in aged	Species	`S: UBA9502_MGBC105519`~group	-2.7148	0.293034	-9.26446	3.53198e-05	0.0192846
	Species	`S: CAG-127_sp002493625`~group	-5.93581	0.758469	-7.82604	0.000104858	0.0237052
	Species	`S: Ruminiclostridium_E_MGBC108887`~group	-2.03289	0.327073	-6.2154	0.000438631	0.0237052
	Species	`S: COE1_MGBC110218`~group	-1.77572	0.29741	-5.97061	0.000558417	0.0237052
	Species	`S: COE1_MGBC104938`~group	-1.66667	0.28047	-5.94243	0.000574414	0.0237052
	Species	`S: Ruminiclostridium_E_MGBC147835`~group	-3.22279	0.543036	-5.93476	0.000578855	0.0237052
	Genus	`G: CAG-127`~group	-5.93581	0.758469	-7.82604	0.000104858	0.0251658
	Species	`S: Acetatifactor_MGBC100310`~group	-1.38461	0.241887	-5.72422	0.000717193	0.0261058
	Species	`S: Cutibacterium_humerusii`~group	-1.54729	0.286676	-5.39736	0.00101135	0.0283258
	Species	`S: Dorea_MGBC111235`~group	-0.579037	0.114552	-5.0548	0.0014719	0.0303266
	Species	`S: Helicobacter_D_ganmani`~group	-0.965012	0.199128	-4.84619	0.00186445	0.0315822
	Species	`S: Acetatifactor_MGBC100080`~group	-0.981776	0.20303	-4.83562	0.00188724	0.0315822
	Species	`S: 1XD42-69_MGBC117378`~group	-0.366542	0.0777222	-4.71606	0.00216748	0.0331143
	Species	`S: Dorea_MGBC113809`~group	-0.583547	0.12691	-4.59811	0.00248973	0.0348563
	Species	`S: UBA11963_MGBC127997`~group	-2.85326	0.678879	-4.20289	0.00402107	0.0477284
Increased in aged	Species	`S: Alistipes_MGBC143807`~group	0.821599	0.0632807	12.9834	3.74159e-06	0.00408582
	Order	`O: Lactobacillales`~group	28.382	4.16581	6.81308	0.000250217	0.0110095
	Species	`S: Duncaniella_MGBC104426`~group	0.489432	0.0826413	5.92237	0.000586118	0.0237052
	Species	`S: Alistipes_MGBC125940`~group	1.20611	0.203221	5.93498	0.000578731	0.0237052
	Species	`S: Duncaniella_sp002494015`~group	0.872175	0.145267	6.00393	0.000540139	0.0237052
	Species	`S: CAG-873_MGBC108027`~group	1.11699	0.185325	6.0272	0.000527771	0.0237052
	Species	`S: Duncaniella_MGBC140491`~group	0.893284	0.147941	6.03811	0.000522082	0.0237052
	Species	`S: Duncaniella_MGBC127601`~group	0.885947	0.145985	6.06877	0.000506457	0.0237052
	Species	`S: Muribaculum_MGBC113320`~group	0.932784	0.152696	6.10877	0.000486856	0.0237052
	Species	`S: Paramuribaculum_MGBC119341`~group	0.887461	0.14331	6.19258	0.000448484	0.0237052
	Species	`S: UBA7173_MGBC127947`~group	0.767231	0.123136	6.23078	0.000432128	0.0237052
	Species	`S: Ligilactobacillus_murinus`~group	4.01154	0.639197	6.2759	0.000413662	0.0237052
	Species	`S: Duncaniella_sp001689495`~group	0.885616	0.140786	6.2905	0.000407879	0.0237052
	Species	`S: Alistipes_MGBC116833`~group	1.27012	0.201834	6.29286	0.000406953	0.0237052
	Species	`S: Ligilactobacillus_MGBC161554`~group	3.73952	0.575719	6.49539	0.000335586	0.0237052
	Species	`S: CAG-485_sp002361215`~group	0.976752	0.149634	6.52763	0.000325577	0.0237052
	Species	`S: CAG-873_sp001689665`~group	1.15139	0.172549	6.67282	0.000284466	0.0237052
	Species	`S: UBA7173_sp001915385`~group	1.31559	0.194959	6.74805	0.000265484	0.0237052
	Species	`S: Marseille-P3106_MGBC161418`~group	0.669995	0.0943908	7.09809	0.000193988	0.0237052
	Species	`S: UBA7173_MGBC128759`~group	0.811527	0.113769	7.13311	0.000188119	0.0237052
	Species	`S: Rikenella_MGBC105264`~group	0.760798	0.0994107	7.65307	0.00012084	0.0237052
	Species	`S: UBA11940_sp003979335`~group	0.679449	0.0863125	7.87197	0.000101025	0.0237052
	Species	`S: Bifidobacterium_animalis`~group	4.61818	0.786117	5.87468	0.000615021	0.0239858
	Species	`S: Anaerovoracaceae_NOV_MGBC000227`~group	0.810307	0.141338	5.73309	0.000710666	0.0261058
	Species	`S: CAG-873_MGBC103062`~group	0.842863	0.161909	5.20577	0.00124509	0.0283258
	Species	`S: Duncaniella_MGBC157936`~group	0.863328	0.165574	5.21415	0.00123369	0.0283258
	Species	`S: Duncaniella_MGBC111445`~group	0.829574	0.158997	5.21753	0.00122913	0.0283258
	Species	`S: Paramuribaculum_MGBC114255`~group	0.770782	0.146578	5.25851	0.00117526	0.0283258
	Species	`S: Parasutterella_sp900552195`~group	2.60128	0.493064	5.27574	0.00115339	0.0283258
	Species	`S: Paramuribaculum_MGBC159717`~group	0.883551	0.166726	5.29941	0.00112409	0.0283258
	Species	`S: Duncaniella_MGBC164402`~group	0.799896	0.15092	5.30014	0.0011232	0.0283258
	Species	`S: CAG-873_sp001689415`~group	0.930208	0.174461	5.3319	0.00108521	0.0283258
	Species	`S: UBA7173_MGBC152089`~group	1.01687	0.19013	5.3483	0.00106616	0.0283258
	Species	`S: UBA7173_MGBC112435`~group	1.06216	0.198084	5.36217	0.00105033	0.0283258
	Species	`S: CAG-873_MGBC112867`~group	1.01942	0.188431	5.41001	0.000997726	0.0283258
	Species	`S: CAG-873_sp002491245`~group	0.916715	0.168754	5.43225	0.000974268	0.0283258
	Species	`S: Duncaniella_MGBC103508`~group	0.871519	0.16028	5.43749	0.00096884	0.0283258
	Species	`S: UBA7173_MGBC125209`~group	0.986273	0.179612	5.49113	0.000915099	0.0283258
	Species	`S: Alistipes_onderdonkii`~group	1.27475	0.232046	5.49353	0.000912776	0.0283258
	Species	`S: CAG-873_MGBC103329`~group	1.10057	0.199667	5.51202	0.000895076	0.0283258
	Species	`S: CAG-485_sp001701295`~group	0.895528	0.161837	5.53351	0.000874985	0.0283258
	Species	`S: UBA3263_sp001689615`~group	0.880411	0.170947	5.15021	0.0013237	0.0294996
	Species	`S: Muribaculaceae_NOV_MGBC153228`~group	0.850853	0.166514	5.10979	0.00138436	0.0296416
	Species	`S: Muribaculum_MGBC123065`~group	0.911637	0.17833	5.11208	0.00138083	0.0296416
	Species	`S: CAG-873_sp900555715`~group	0.961477	0.189923	5.06246	0.00145934	0.0303266
	Species	`S: Muribaculum_MGBC113403`~group	0.824274	0.172183	4.7872	0.00199558	0.0315822
	Species	`S: UBA7173_sp900555165`~group	1.00951	0.210838	4.78806	0.00199359	0.0315822
	Species	`S: Paramuribaculum_sp001689535`~group	0.859899	0.178803	4.80919	0.00194554	0.0315822
	Species	`S: Odoribacter_MGBC152178`~group	0.932556	0.193308	4.8242	0.00191219	0.0315822
	Species	`S: UBA11940_MGBC129263`~group	0.957033	0.198072	4.83173	0.00189569	0.0315822
	Species	`S: Muribaculum_MGBC165515`~group	0.800835	0.164424	4.87055	0.00181312	0.0315822
	Species	`S: P3_NOV_MGBC139916`~group	0.47254	0.096863	4.87844	0.00179683	0.0315822
	Species	`S: CAG-873_MGBC117087`~group	1.10552	0.226581	4.87914	0.00179538	0.0315822
	Species	`S: CAG-95_MGBC114603`~group	1.79196	0.364715	4.91332	0.00172672	0.0315822
	Species	`S: Paramuribaculum_MGBC135730`~group	1.04865	0.213093	4.92109	0.00171151	0.0315822
	Species	`S: Paramuribaculum_MGBC163836`~group	0.898606	0.182164	4.93296	0.00168859	0.0315822
	Species	`S: Muribaculum_sp002358615`~group	0.788899	0.159719	4.9393	0.00167648	0.0315822
	Species	`S: UBA7173_sp002491305`~group	0.922662	0.185449	4.97529	0.00160953	0.0315822
	Species	`S: Muribaculaceae_NOV_MGBC128991`~group	0.73285	0.14697	4.98638	0.0015895	0.0315822
	Species	`S: CAG-485_MGBC120236`~group	0.760813	0.160057	4.7534	0.00207531	0.0323749
	Species	`S: Duncaniella_MGBC102972`~group	0.726124	0.15456	4.698	0.00221368	0.0331143
	Species	`S: CAG-873_MGBC124655`~group	0.829793	0.176539	4.70034	0.00220765	0.0331143
	Species	`S: UBA7173_MGBC158299`~group	0.982195	0.210435	4.66745	0.00229435	0.0338572
	Species	`S: Rikenellaceae_NOV_MGBC163017`~group	0.996257	0.214434	4.64599	0.00235294	0.0342588
	Species	`S: Muribaculum_MGBC161558`~group	0.738416	0.160298	4.60651	0.00246511	0.0348563
	Species	`S: Alistipes_MGBC103317`~group	1.16125	0.251766	4.6124	0.00244802	0.0348563
	Species	`S: UBA7173_MGBC125952`~group	0.808465	0.177159	4.56349	0.00259413	0.035858
	Species	`S: CAG-873_MGBC152050`~group	0.978859	0.215614	4.53987	0.0026681	0.0364196
	Species	`S: UBA11940_MGBC107459`~group	0.792165	0.176948	4.47683	0.00287722	0.0387892
	Species	`S: Duncaniella_MGBC166381`~group	0.749601	0.168126	4.45856	0.00294115	0.0391674
	Species	`S: Duncaniella_sp001689425`~group	0.615536	0.138606	4.44091	0.00300442	0.039528
	Species	`S: Duncaniella_MGBC110670`~group	0.619973	0.140319	4.41829	0.00308765	0.0396672
	Species	`S: CAG-873_MGBC103294`~group	0.91352	0.206753	4.41842	0.00308718	0.0396672
	Species	`S: Parabacteroides_MGBC119115`~group	0.796305	0.183818	4.33204	0.00342927	0.0425542
	Species	`S: Paramuribaculum_MGBC110562`~group	0.863017	0.198857	4.3399	0.0033965	0.0425542
	Species	`S: Paramuribaculum_MGBC110834`~group	0.864892	0.199071	4.34464	0.00337689	0.0425542
	Species	`S: CAG-873_sp002493945`~group	0.916202	0.213674	4.28785	0.00362026	0.0444193
	Species	`S: CAG-873_MGBC163040`~group	0.889179	0.209249	4.24938	0.00379606	0.0460588
	Species	`S: CAG-485_MGBC125215`~group	0.693953	0.164643	4.2149	0.00396157	0.0475389
	Species	`S: Alistipes_MGBC139975`~group	1.10825	0.265042	4.18142	0.00412992	0.0484932
