## Supplementary material for "Integrative metagenomics and metabolomics reveal age-associated gut microbiota and metabolite alterations in experimental COVID-19": Sup table 2

### Sheet: Table 1
Supplementary table 2. Top 50 Upregulated and Downregulated Lung Genes in Young and Aged Hamsters on Day 7 Post-Infection
	Young			Aged
	gene_symbol	log2fc	padj	gene_symbol	log2fc	padj
Top 50 up regulated genes*	Gbx2	10.037	1.00943e-28	ENSMAUG00000020524	10.831	6.61777e-16
	Gdf3	9.807	1.2745e-17	Ccl7	10.794	5.4797e-35
	Has2	9.789	3.57982e-21	Slc6a12	10.023	1.54261e-06
	Nap1l2	9.456	3.22993e-20	Akr1b8	9.304	1.38935e-08
	Akr1d1	9.142	1.68987e-24	Spp1	9.056	6.87567e-58
	Spp1	8.96	3.24791e-126	Ffar2	9.029	2.43519e-06
	Aicda	8.869	5.31277e-14	Gdf3	9.011	2.2055e-10
	Calcb	8.83	8.28437e-11	Aicda	8.763	7.26116e-08
	Dab1	8.665	3.62105e-15	ENSMAUG00000005483	8.753	7.93235e-05
	Clec4f	8.661	1.09626e-12	Clec4f	8.699	3.18177e-07
	Thbs4	8.56	7.18595e-40	Thbs4	8.604	1.68235e-14
	Ereg	8.559	2.46342e-14	Crabp2	8.602	8.90617e-07
	Ncam2	8.509	2.23553e-17	Dab1	8.57	8.98526e-11
	Cyp1b1	8.455	1.30027e-31	Calcb	8.473	2.72063e-06
	A3galt2	8.389	1.79795e-13	Ibsp	8.437	9.09672e-13
	Areg	8.056	1.62697e-49	ENSMAUG00000014013	8.319	4.95513e-05
	Nfe2l3	7.915	2.58514e-12	Htr7	8.227	5.21269e-07
	ENSMAUG00000014548	7.83	2.46155e-11	Gbx2	8.212	5.88303e-08
	Dio2	7.661	1.7983e-10	ENSMAUG00000016448	8.064	7.78578e-07
	Akr1b8	7.408	2.19301e-39	ENSMAUG00000018475	7.807	1.15368e-16
	Mroh2b	7.381	2.32621e-09	Syt12	7.786	1.54824e-06
	Slc30a3	7.24	2.94788e-25	ENSMAUG00000021160	7.62	2.21981e-06
	Mmp13	7.186	2.65679e-52	Csmd1	7.59	6.03983e-06
	Ccl7	7.185	3.36955e-102	Mroh2b	7.466	2.86341e-05
	Sh2d5	7.159	1.56822e-10	Lgals7	7.406	0.000591647
	Ccl2	7.142	1.80111e-85	ENSMAUG00000009291	7.343	3.83803e-05
	Pkhd1	6.986	3.83422e-07	Nfe2l3	7.275	2.52315e-05
	ENSMAUG00000015762	6.691	1.61917e-26	ENSMAUG00000010096	7.237	0.000316169
	ENSMAUG00000012467	6.505	1.29445e-21	Agr3	7.234	0.000138719
	Siglec1	6.386	2.77938e-26	Lag3	7.234	6.42937e-33
	Ccl12	6.351	1.86281e-85	Has2	7.202	0.000214533
	Ido1	6.333	4.33648e-22	Il24	7.18	0.000272815
	Htr7	6.154	1.95677e-18	ENSMAUG00000014494	7.175	5.47378e-05
	A2ml1	5.952	1.73596e-14	Klk10	7.165	0.000848951
	Sfn	5.884	9.12513e-38	Gm3336	7.136	0.000237243
	Ms4a7	5.865	1.09668e-27	Elfn1	7.135	0.00401652
	Cldn6	5.702	2.20373e-09	Rsad2	7.108	5.25667e-13
	Prss30	5.676	5.31137e-33	Gfap	7.063	0.00353773
	Sapcd2	5.614	1.30027e-31	Fcamr	7.056	0.000135663
	Sp6	5.594	1.44056e-09	Atp12a	6.953	0.000728463
	Cd209a	5.591	2.12649e-72	Areg	6.92	7.89326e-34
	Vsig1	5.556	1.66317e-39	ENSMAUG00000012467	6.911	1.31839e-13
	Folr2	5.523	2.77938e-26	ENSMAUG00000015652	6.831	0.00346974
	ENSMAUG00000004294	5.309	2.95839e-64	Tff1	6.781	1.85118e-06
	Cd163	5.303	2.29126e-49	Crnn	6.665	0.00150956
	ENSMAUG00000020524	5.26	2.25215e-12	Ccl2	6.566	2.54934e-27
	Isg15	5.252	9.56395e-107	Cxcl10	6.481	1.06754e-12
	Rsad2	5.239	2.87691e-26	Ido1	6.455	1.34181e-19
	Ccr5	5.221	7.41783e-172	Isg15	6.178	9.60761e-24
	Tnfrsf26	5.009	8.8906e-17	Cdhr1	6.112	1.26421e-15
Top 50 down regulated genes*	Young			Aged
	gene_symbol	log2fc	padj	gene_symbol	log2fc	padj
	Dbp	-5.491	2.33428e-61	Vip	-7.677	6.79744e-08
	Ckm	-5.316	8.57104e-08	ENSMAUG00000009283	-7.598	2.55286e-07
	Cyp2e1	-4.611	3.66983e-21	Rpp14	-7.55	1.84533e-07
	ENSMAUG00000020713	-4.427	2.82617e-11	Irx6	-6.482	9.7467e-13
	ENSMAUG00000009333	-3.988	3.87867e-25	Dpp10	-6.177	1.50224e-07
	Nr1d1	-3.833	6.63876e-43	Mdga2	-5.383	4.98498e-05
	Neb	-3.749	8.14646e-09	Emid1	-5.004	9.1558e-07
	Cyp2f2	-3.691	1.28285e-27	Adra1d	-5.001	4.09785e-10
	Acta1	-3.668	0.00214702	Cr2	-4.858	7.15392e-07
	Plk5	-3.655	3.18263e-11	Slc17a8	-4.838	2.01104e-30
	Fads2b	-3.561	4.66651e-24	Cntn2	-4.69	2.59883e-10
	Plppr5	-3.555	6.67516e-12	Il2	-4.552	0.000446867
	Gstm7	-3.518	1.10687e-23	Oca2	-4.509	9.94205e-06
	AI593442	-3.463	2.00895e-07	AI593442	-4.105	4.99153e-08
	Emid1	-3.447	1.41008e-12	Tmem229a	-3.942	3.06696e-09
	Sorcs1	-3.431	5.14909e-06	Tnmd	-3.903	2.3538e-05
	Actn3	-3.27	0.0025384	Cyp2f2	-3.882	9.25823e-29
	Vit	-3.25	1.1418e-08	ENSMAUG00000020607	-3.802	0.00058082
	Adra1d	-3.233	5.64083e-09	Fosb	-3.762	6.19409e-16
	ENSMAUG00000018947	-3.228	3.25583e-07	Gdf9	-3.759	0.00218842
	Slc17a8	-3.21	1.98739e-12	Obp2a	-3.735	8.91842e-06
	Gper1	-3.185	3.60437e-09	Pax5	-3.659	7.19033e-06
	Cr2	-3.143	7.49323e-05	Mrtfa	-3.653	0.00479652
	ENSMAUG00000020680	-3.142	2.74087e-58	Dbp	-3.499	8.25295e-11
	Edil3	-3.139	2.26527e-11	Gpr101	-3.496	1.32891e-07
	Fosb	-3.134	2.04821e-07	ENSMAUG00000020713	-3.489	0.00137681
	Fmo6	-3.133	2.31714e-18	Gp9	-3.435	0.00544739
	Mypn	-3.119	7.39274e-07	Ndst3	-3.426	0.00428848
	Gpr101	-3.115	2.9812e-09	ENSMAUG00000011644	-3.393	0.000661009
	Cfc1	-3.075	7.11522e-07	St8sia5	-3.355	0.000141479
	Pdzrn4	-3.04	1.95998e-05	ENSMAUG00000002024	-3.31	0.00312524
	Rgs7	-3.03	4.72933e-10	Klhdc8b	-3.303	3.61925e-17
	Ahsg	-3.021	2.70149e-08	ENSMAUG00000009333	-3.3	1.76338e-14
	Ms4a1	-2.991	5.16379e-25	Mmp16	-3.282	0.00158294
	Fxyd7	-2.979	0.000129861	Phkg1	-3.272	0.000120507
	Dusp26	-2.967	2.57996e-06	Pgbd5	-3.242	6.13887e-11
	Hlf	-2.957	4.04976e-37	Fads2b	-3.234	8.46447e-20
	Jakmip3	-2.954	5.33232e-06	ENSMAUG00000020290	-3.229	1.46727e-20
	ENSMAUG00000020614	-2.952	1.85274e-18	Tnfaip8l3	-3.216	1.1656e-05
	Vip	-2.952	9.77826e-05	Slc15a1	-3.201	2.08963e-07
	Tef	-2.918	2.73781e-39	ENSMAUG00000015289	-3.195	6.83209e-25
	Adcy8	-2.917	3.40487e-18	U2	-3.184	0.0155308
	Per2	-2.899	1.50273e-22	Nr1d1	-3.123	3.62991e-22
	Col6a5	-2.896	3.45013e-15	Cd72	-3.12	0.000464493
	Sntg2	-2.894	4.84261e-09	Sntg2	-3.116	0.00273877
	Or5a21	-2.886	1.16977e-06	Fos	-3.114	4.60938e-14
	Young			Aged
	gene_symbol	log2fc	padj	gene_symbol	log2fc	padj
	Ankef1	-2.882	1.11017e-34	Hmcn2	-3.102	1.01366e-11
	Lrrtm3	-2.876	0.000170555	Trpv1	-3.09	0.00247244
	Chst1	-2.863	7.53017e-12	Col6a5	-3.071	8.84625e-10
	Hsd11b2	-2.831	6.28981e-11	Pnma8b	-3.061	2.28488e-20
*Red bold indicates upregulated genes, and blue bold indicates downregulated genes in both young and aged infected hamsters.
